# BirT: a novel primer pair for avian environmental DNA metabarcoding

**DOI:** 10.1101/2023.08.08.552521

**Authors:** B. Thalinger, R Empey, M. Cowperthwaite, K Coveny, D. Steinke

## Abstract

Environmental DNA metabarcoding has become a widely used technique to detect animals from environmental samples and is on the brink of being implemented into routine species monitoring. Surprisingly, birds are among the taxonomic groups which until recently, received comparably little attention in eDNA research, a fact that is changing rapidly, with the growing number of air eDNA analyses. Since birds are hardly ever the most abundant species in aquatic or terrestrial habitats, a high specificity of the employed metabarcoding primers is key to limit non-target amplifications and enable reliable detection from environmental samples.

Here, we present a novel primer pair (BirT) for metabarcoding of avian environmental DNA. We optimized specificity and fragment length regarding taxonomic resolution and available sequencing technology. Additionally, we evaluated the availability of 12S reference sequences for birds and filled database gaps by generating novel 12S barcodes. Finally, we tested the applicability of this approach using field-collected eDNA samples obtained with three different filter types. These results were compared to visual observations uploaded to eBird (www.eBird.org) during the sampling period.

Our results confirm the suitability of the BirT primer pair for bird eDNA metabarcoding with optimized fragment length, no amplification of key non-target groups, and taxonomic resolution provided by the amplified fragment. Albeit there are still substantial gaps in the 12S reference sequence database, the analysis of bird eDNA from water samples resulted in species-level taxonomic resolution for 92% of the detected taxa. All tested filter/filtration combinations delivered similar results for total read numbers per sample (mean: 613,972 ± 340,088 SD) and species detected per sample (mean: 5.5 ± 2.3 SD). Ninety-five percent of the bird detections were highly plausible and 58% confirmed by visual observations. The majority of the detected bird species was closely associated with aquatic habitats confirming the suitability of water samples for the detection of waterfowl and species inhabiting similar ecological niches via eDNA.
