## Supporting Information 4 for "BirT: a novel primer pair for avian environmental DNA metabarcoding"

### Sheet: Sheet1
sample ID	Filter	Negative controls	bucket	date	Sample volume (3l max)	Filtration device	time	max pressure	max flow l/min	filtration time	Comment	Extraction Number	Lysate volume (uL)	Qubit (ng/uL)
MB1	NM		1	2019-11-06	2.7	syringe	09:30:00				2x air push	MBNM1	700	25.2
MB2	SM1.2		1	2019-11-06	1.4	ANDe	09:40:00	12	1.4			MBSR2	400	0.237
MB3	SM5		1	2019-11-06	2.85	ANDe	09:30:00	12	1.4			MBSR3	450	0.09
MB4	NM		2	2019-11-06	2.7	syringe	10:30:00				2x air push	MBNM1	500	13.2
MB5	SM1.2		2	2019-11-06	1.2	ANDe	10:35:00	12	1.4			MBSR3	400	9.91
MB6	SM5		2	2019-11-06	3.2	ANDe	10:45:00	12	1.4			MBSR1	400	1.51
MB7	NM		3	2019-11-06	2.7	syringe	11:10:00				2x air push	MBNM1	450	14.5
MB8	SM1.2		3	2019-11-06	2.1	ANDe	11:20:00	12	1.4			MBSR3	450	10.6
MB9	SM5		3	2019-11-06	3.15	ANDe	11:30:00	12	1.4			MBSR3	350	7.86
MB10	NM	nkad		2019-11-06	1	syringe	11:50:00				2x air push	MBNM1	500	too low
MB11	SM1.2	nkad		2019-11-06	1	ANDe	11:35:00	12	1.4			MBSR3	450	too low
MB12	SM5	nkad		2019-11-06	1	ANDe	11:40:00	12	1.4			MBSR1	400	too low
MB13	NM		1	2019-11-08	3	syringe	12:30:00				2x air push	MBNM1	600	18.1
MB14	SM1.2		1	2019-11-08	1.07	ANDe	12:35:00	12	1.4			MBSR2	400	17.4
MB15	SM5		1	2019-11-08	3	ANDe	12:40:00	12	1.4			MBSR1	500	8.62
MB16	NM		2	2019-11-08	3	syringe	13:10:00				2x air push	MBNM1	1000	23.5
MB17	SM1.2		2	2019-11-08	2.9	ANDe	13:20:00	12	1.4			MBSR3	400	29.4
MB18	SM5		2	2019-11-08	3	ANDe	13:30:00	12	1.4			MBSR2	400	12.9
MB19	NM		3	2019-11-08	3	syringe	14:00:00				2x air push	MBNM2	550	7.17
MB20	SM1.2		3	2019-11-08	1.83	ANDe	14:10:00	12	1.4			MBSR2	500	7.66
MB21	SM5		3	2019-11-08	3	ANDe	14:20:00	12	1.4			MBSR2	400	7.94
MB22	NM		1	2019-11-10	2.84	syringe	11:45:00				2x air push	MBNM1	1000	28.8
MB23	SM1.2		1	2019-11-10	1.55	ANDe	11:55:00	12	1.4			MBSR2	500	9.42
MB24	SM5		1	2019-11-10	3	ANDe	12:05:00	12	1.4			MBSR2	400	1.01
MB25	NM		2	2019-11-10	3	syringe	12:15:00				2x air push	MBNM1	600	19.1
MB26	SM1.2		2	2019-11-10	1.02	ANDe	12:14:00	12	1.4			MBSR2	400	0.071
MB27	SM5		2	2019-11-10	2.99	ANDe	12:20:00	12	1.4			MBSR2	400	0.089
MB28	NM		3	2019-11-10	3	syringe	12:55:00				2x air push	MBNM1	600	20.4
MB29	SM1.2		3	2019-11-10	1.24	ANDe	12:40:00	12	1.4			MBSR1	500	9.49
MB30	SM5		3	2019-11-10	3.03	ANDe	12:50:00	12	1.4			MBSR2	400	0.12
MB31	NM	nkad		2019-11-10	1	syringe	13:00:00				2x air push	MBNM1	1500	0.722
MB32	SM1.2	nkad		2019-11-10	1	ANDe	13:05:00	12	1.4			MBSR2	500	0.532
MB33	SM5	nkad		2019-11-10	1	ANDe	13:10:00	12	1.4			MBSR2	400	0.322
MB34	NM		1	2019-11-12	3	syringe	12:50:00				2x air push	MBNM2	650	11.2
MB35	SM1.2		1	2019-11-12	1.5	ANDe	12:40:00	12	1.4			MBSR1	500	14.4
MB36	SM5		1	2019-11-12	3	ANDe	12:45:00	12	1.4			MBSR3	400	6.18
MB37	NM		2	2019-11-12	3	syringe	13:25:00				2x air push	MBNM1	1000	18.7
MB38	SM1.2		2	2019-11-12	2.89	ANDe	13:20:00	12	1.4			MBSR1	500	19.2
MB39	SM5		2	2019-11-12	3	ANDe	13:30:00	12	1.4			MBSR2	400	9.13
MB40	NM		3	2019-11-12	3	syringe	14:10:00				2x air push	MBNM2	450	12.4
MB41	SM1.2		3	2019-11-12	1.52	ANDe	14:10:00	12	1.4			MBSR1	500	3.38
MB42	SM5		3	2019-11-12	3	ANDe	14:15:00	12	1.4			MBSR2	400	3.06
MB43	NM		1	2019-11-14	3	syringe	12:20:00			24	2x air push	MBNM2	550	0.415
MB44	SM1.2		1	2019-11-14	0.41	ANDe	12:24:00	12	1.4	8	20s dry run	MBSR2	400	0.145
MB45	SM5		1	2019-11-14	0.82	ANDe	12:30:00	12	1.4	8	20s dry run	MBSR1	300	0.143
MB46	NM		2	2019-11-14	3	syringe	12:55:00				2x air push	MBNM1	500	13.6
MB47	SM1.2		2	2019-11-14	0.52	ANDe	13:00:00	12	1.4		20s dry run	MBSR2	500	0.123
MB48	SM5		2	2019-11-14	2.12	ANDe	13:14:00	12	1.4		20s dry run	MBSR2	400	0.14
MB49	NM		3	2019-11-14	3	syringe	13:49:00			15	2x air push	MBNM1	1000	21.9
MB50	SM1.2		3	2019-11-14	1.42	ANDe	13:42:00	10	1.4	5	20s dry run	MBSR2	400	11.2
MB51	SM5		3	2019-11-14	3.07	ANDe	13:50:00	10	1.4	5	20s dry run	MBSR2	400	8.2
MB52	NM	nkad		2019-11-14	1	syringe	14:00:00			5	2x air push	MBNM1	400	0.502
MB53	SM1.2	nkad		2019-11-14	1	ANDe	13:59:00	10	1.4		20s dry run	MBSR1	500	0.635
MB54	SM5	nkad		2019-11-14	1	ANDe	14:05:00	10	1.4		20s dry run	MBSR3	300	0.249
MB55	SM1.2		4	2019-11-12	0.1	ANDe	13:55:00	12	1.4		20s dry run	MBSR3	450	0.424
MB56	NM		4	2019-11-14	0.7	syringe	14:15:00			4	2x air push	MBNM1	1000	3.25
MB57	SM1.2		4	2019-11-14	0.7	ANDe	14:15:00	10	1.4	3	20s dry run	MBSR1	400	9.88
MBSR Control 1												MBSR1	200 uL TES buffer	too low
MBSR Control 2												MBSR2	200 uL TES buffer	too low
MBNM Control 1												MBNM1	200 uL TES buffer	too low
Control 4												MBSR3, MBNM2	200 uL TES buffer	too low
