## Supporting Information 6 for "BirT: a novel primer pair for avian environmental DNA metabarcoding"

### Sheet: Sheet1
Primer_ID	tag+part of the primer	number of randomly generated tag bases	tag_only	Primer 5'-3' including P5 and P7 adapters
P7-S1014-i	TAGTTGGGTY	9	TAGTTGGGT	CAAGCAGAAGACGGCATACGAGATGTGACTGGAGTTCAGACGTGTGCTCTTCCGATCTTAGTTGGGTYGGTAAATCYTGTGCCAGC
P7-S1014-j	GGTGAGCAGA	10	GGTGAGCAGA	CAAGCAGAAGACGGCATACGAGATGTGACTGGAGTTCAGACGTGTGCTCTTCCGATCTGGTGAGCAGAYGGTAAATCYTGTGCCAGC
P7-S1014-k	GAAATGYGGT	6	GAAATG	CAAGCAGAAGACGGCATACGAGATGTGACTGGAGTTCAGACGTGTGCTCTTCCGATCTGAAATGYGGTAAATCYTGTGCCAGC
P7-S1014-l	TGGACCAYGG	7	TGGACCA	CAAGCAGAAGACGGCATACGAGATGTGACTGGAGTTCAGACGTGTGCTCTTCCGATCTTGGACCAYGGTAAATCYTGTGCCAGC
P7-S1014-m	GCACAGAGYG	8	GCACAGAG	CAAGCAGAAGACGGCATACGAGATGTGACTGGAGTTCAGACGTGTGCTCTTCCGATCTGCACAGAGYGGTAAATCYTGTGCCAGC
P7-S1014-n	ATCGGCTGAY	9	ATCGGCTGA	CAAGCAGAAGACGGCATACGAGATGTGACTGGAGTTCAGACGTGTGCTCTTCCGATCTATCGGCTGAYGGTAAATCYTGTGCCAGC
P7-S1014-o	TGTAGAGAAA	10	TGTAGAGAAA	CAAGCAGAAGACGGCATACGAGATGTGACTGGAGTTCAGACGTGTGCTCTTCCGATCTTGTAGAGAAAYGGTAAATCYTGTGCCAGC
P7-S1014-p	CCCTTGYGGT	6	CCCTTG	CAAGCAGAAGACGGCATACGAGATGTGACTGGAGTTCAGACGTGTGCTCTTCCGATCTCCCTTGYGGTAAATCYTGTGCCAGC
P5-A1014-m	ATTCAATAAG	7	ATTCAAT	AATGATACGGCGACCACCGAGATCTACACTCTTTCCCTACACGACGCTCTTCCGATCTATTCAATAAGTCCTTAGAGTTTYAAGCGTT
P5-A1014-n	TCTTTCTTAA	8	TCTTTCTT	AATGATACGGCGACCACCGAGATCTACACTCTTTCCCTACACGACGCTCTTCCGATCTTCTTTCTTAAGTCCTTAGAGTTTYAAGCGTT
P5-A1014-o	TAGGAGGAAA	9	TAGGAGGAA	AATGATACGGCGACCACCGAGATCTACACTCTTTCCCTACACGACGCTCTTCCGATCTTAGGAGGAAAAGTCCTTAGAGTTTYAAGCGTT
P5-A1014-p	GTGCCAGAAT	10	GTGCCAGAAT	AATGATACGGCGACCACCGAGATCTACACTCTTTCCCTACACGACGCTCTTCCGATCTGTGCCAGAATAAGTCCTTAGAGTTTYAAGCGTT
P5-A1014-q	GAGGCCAAGT	6	GAGGCC	AATGATACGGCGACCACCGAGATCTACACTCTTTCCCTACACGACGCTCTTCCGATCTGAGGCCAAGTCCTTAGAGTTTYAAGCGTT
P5-A1014-r	AAGACTCAAG	7	AAGACTC	AATGATACGGCGACCACCGAGATCTACACTCTTTCCCTACACGACGCTCTTCCGATCTAAGACTCAAGTCCTTAGAGTTTYAAGCGTT
P5-A1014-s	CGCCGGAAAA	8	CGCCGGAA	AATGATACGGCGACCACCGAGATCTACACTCTTTCCCTACACGACGCTCTTCCGATCTCGCCGGAAAAGTCCTTAGAGTTTYAAGCGTT
P5-A1014-t	CGTTTTGGAA	9	CGTTTTGGA	AATGATACGGCGACCACCGAGATCTACACTCTTTCCCTACACGACGCTCTTCCGATCTCGTTTTGGAAAGTCCTTAGAGTTTYAAGCGTT
P5-A1014-u	GTCATCGGGA	10	GTCATCGGGA	AATGATACGGCGACCACCGAGATCTACACTCTTTCCCTACACGACGCTCTTCCGATCTGTCATCGGGAAAGTCCTTAGAGTTTYAAGCGTT
P5-A1014-v	ACTTAGAAGT	6	ACTTAG	AATGATACGGCGACCACCGAGATCTACACTCTTTCCCTACACGACGCTCTTCCGATCTACTTAGAAGTCCTTAGAGTTTYAAGCGTT
P5-A1014-w	GGGGAAAAAG	7	GGGGAAA	AATGATACGGCGACCACCGAGATCTACACTCTTTCCCTACACGACGCTCTTCCGATCTGGGGAAAAAGTCCTTAGAGTTTYAAGCGTT
P5-A1014-x	GGAGGAGTAA	8	GGAGGAGT	AATGATACGGCGACCACCGAGATCTACACTCTTTCCCTACACGACGCTCTTCCGATCTGGAGGAGTAAGTCCTTAGAGTTTYAAGCGTT
